# Chronic exposure to IL6 leads to deregulation of glycolysis and fat accumulation in the zebrafish liver

**DOI:** 10.1101/2020.07.04.162008

**Authors:** Manoj K Singh, Rijith Jayarajan, Swati Varshney, Sindhuri Upadrasta, Archana Singh, Rajni Yadav, Vinod Scaria, Shantanu Sengupta, Dhanasekaran Shanmugam, Shalimar, Sridhar Sivasubbu, Sheetal Gandotra, Chetana Sachidanandan

## Abstract

**BACKGROUND AND AIMS:** Inflammation is a constant in Non-Alcoholic Fatty Liver Disease (NAFLD) and is usually considered a consequence. We propose that inflammation can be a cause for NAFLD. Obesity is strongly associated with (NAFLD), but not always. NAFLD in lean individuals is more common in certain populations, especially Asian-Indians. Lean healthy Indians also have a higher basal circulating IL6 suggesting a link with inflammation. We propose that inflammation-induced fatty liver could be relevant for studying obesity-independent NAFLD. Commonly used high-fat diet-induced NAFLD animal models are not ideal for testing this hypothesis.

**APPROACH AND RESULTS:** In this study we used a transgenic zebrafish with chronic systemic overexpression of human IL6 (IL6-OE) and found accumulation of triglyceride in the liver. We performed comparative transcriptomics and proteomics on the IL6-OE liver and found an expression signature distinct from the diet-based NAFLD models. We discovered a deregulation of glycolysis/gluconeogenesis pathway, especially a robust down regulation of the glycolytic enzyme *aldolase b* in the IL6-OE liver. Metabolomics of the IL6-OE liver showed accumulation of hexose monophosphates and their derivatives, which can act as precursors for triglyceride synthesis. Patients with the genetic disease Hereditary Fructose Intolerance (HFI) caused by *ALDOLASE B* deficiency also have a higher propensity to develop fatty liver disease.

**CONCLUSIONS:** Our study demonstrates a causative role for inflammation in intrahepatic lipid accumulation. Further, our results suggest that IL6-driven repression of glycolysis/gluconeogenesis, specifically *aldolase b*, may be a novel mechanism for development of fatty liver, especially in obesity-independent NAFLD.

---

Non-alcoholic fatty liver disease (NAFLD) has become a major public health concern worldwide with an estimated 20-30 % of total population affected by NAFLD (1, 2). NAFLD is a chronic liver disease, which begins with steatosis or accumulation of fat in the liver, progresses to non-alcoholic steatohepatitis (NASH) and eventually develops into fibrosis, cirrhosis, liver cancer and finally liver failure (3). It is strongly associated with obesity, dyslipidemia, and metabolic syndrome (4), however recently NAFLD has been noted in lean individuals, especially in Indians (5, 6). These observations suggest that there might be independent mechanisms for developing fatty liver.

Inflammation finds constant mention in studies of intrahepatic lipid accumulation. For instance, exogenous treatment of HepG2 cells with palmitic acid or oleic acid promotes the accumulation of fat and induces pro-inflammatory cytokines such as IL8 (7) and TNFalpha (8) respectively. Rats fed on a high-fat diet (HFD) develop steatosis in the liver eventually leading to steatohepatitis (9). The extent of steatosis in NAFLD patients is strongly correlated with the expression of pro-inflammatory cytokines such as TNFalpha, IL6 and IL1beta (10-12). So far, most studies have suggested that steatosis precedes inflammation in the liver. However, there are indications for chronic inflammation playing a more determinant role in fatty liver. Recent studies found that *Klebsiella pneumoniae* induces high IL6 expression in gut and liver and also causes hepatic steatosis (13). Patients of chronic inflammatory diseases such as Systemic Lupus Erythematosus (SLE), Crohn’s disease, Inflammatory Bowel Disease (IBD) and Rheumatoid Arthritis (RA), all of whom have high systemic IL6 (14-17), appear to develop steatosis (18-21). Treatment of HepG2 cells with pro-inflammatory cytokines IL1beta and TNFalpha also promotes steatosis (22, 23).

Most available models of NAFLD are fed on high-fat diet (HFD). To study the relationship between chronic inflammation and steatosis in zebrafish here we use a Gal4-UAS system that drives constitutive expression of human IL6 in the heart. Chronic exposure to secreted IL6 induced steatosis in the adult male liver. We characterized the gene expression changes in the IL6-transgenic zebrafish liver by RNA sequencing and proteomics studies. The classic NAFLD expression signatures were absent in the IL6-transgenic liver; instead we found a down regulation of the glycolytic/gluconeogenesis pathway. Specifically, we discovered a repression of the expression of *aldolase b* and a resulting accumulation of C6-monophosphates. We propose that chronic inflammation leads to fatty liver through deregulation of glycolytic flux. This model with chronic systemic-inflammation-induced steatosis in zebrafish would be valuable in understanding the causative role of inflammation in fatty liver disease and would also be useful for designing chemical screens for this flavor of NAFLD.
