## Supplementary Table S1 for "Chronic exposure to IL6 leads to deregulation of glycolysis and fat accumulation in the zebrafish liver"

### Sheet: Lists of primers
Species	Gene Name	qRT-PCR Primer	Sequence (5'-3')
Zebrafish	abca1a	Forward	TATCCGCCATACGAGCAACA
		Reverse	TCTCTCCTGGAGTCGGGTAG
	abca1b	Forward	CTCCACTCAACTGGGTCTGC
		Reverse	GGGTAGTACAACCTCACGGC
	abcg1	Forward	TGGCAGCCTTTTCATTCAACA
		Reverse	ACTGCTGACATGGTTGGACAT
	abcg5	Forward	TGAGCGTCAAAAACGTGTCC
		Reverse	TCCCATTATCTGGCCACTGTC
	abcg8	Forward	GAAAAACAGATAAAGGGTCGAGAT
		Reverse	GCTGCTGTGTCCACCTCATA
	acaca	Forward	GACGTATCGACCTGCAGAGG
		Reverse	GACAACAAAGCGTATGGCCC
	acox3	Forward	GAGCTGAGCCATGGCAGTAA
		Reverse	TGAATGAGTGGCGGTCTTCC
	aldob	Forward	AGAGACTACCACACAGGGGTT
		Reverse	CAATTCCAAGAGCGGAGGGG
	atf6	Forward	TCCTTCGATGAGTAGTAAGGAAGTG
		Reverse	GGTTTCTCTCCATCCATCTGAG
	atg12	Forward	TGTGGAGAGAAGGAGGACGA
		Reverse	CCAACTTCTTGGTCCGGTGA
	atg3	Forward	GGCTGTTTGGATATGATGAG
		Reverse	AGCAGGTGGAGGGAGATTAG
	atg5	Forward	TGACAAGGATGTGCTTCGAG
		Reverse	ACCACATTTCCTCCACATCC
	atg7	Forward	TGGAGTTCAGCGCATTTGAT
		Reverse	TTGTCGGTGGATTTGAAGGC
	beclin1	Forward	AGAGCATTGAGACAAAGCGTGAA
		Reverse	TCTGCCAAGGCGGAAGTTATT
	β-actin	Forward	CAACAGGGAAAAGATGACACAGAT
		Reverse	CAGCCTGGATGGCAACGT
	bip	Forward	AAGAGGCCGAAGAGAAGGAC
		Reverse	AGCAGCAGAGCCTCGAAATA
	cd36	Forward	AGGCCACTGTGAACCTGAAG
		Reverse	AAGTTGGGGTTCATTCCGAC
	chop	Forward	AAGGAAAGTGCAGGAGCTGA
		Reverse	TCACGCTCTCCACAAGAAGA
	cpt1	Reverse	CTGGATGAAGGCATCTGGAC
		Forward	ACTCTCGATGGACCCTGTGA
	cyp27a1	Forward	TGTATCAAATGCTCTTCAAAGGGT
		Reverse	TCCACACTGCTTATTGAAATGCC
	cyp7a1	Forward	GGGCCATAGTGGTTGGTCTTT
		Reverse	CTGTCTGCTGCGAAGAAACTC
	cyp7b1	Forward	GCTGTTGTACTCATTCTGCGG
		Reverse	TCTGCAGTCGTGTAAGGAACT
	dnajc3	Forward	TGCTAAGCTACGTTCCTTTCCT
		Reverse	TGAAGTCCGGTTTAAGTTCGAT
	fads2	Forward	ATGGAGATCAGTGGGTGGTG
		Reverse	GGATGAAACGCAGTGAACGC
	fasn	Forward	GAGAAAGCTTGCCAAACAGG
		Reverse	GAGGGTCTTGCAGGAGACAG
	g6pca.2	Forward	CTGGGTGGCAGTGATAGGAG
		Reverse	CAATATGAGGCGCTGAGCTG
	hepcidin	Forward	TCTGGCTGCTGTCGTCAT
		Reverse	TGGTTCTCCTGCAGTTCTTCAC
	hsd3b7	Forward	TGAGGGTTTTGCTGGAGAAGG
		Reverse	CCAGGAATGCATTGCGTACA
	ire1	Forward	TGTTCTCGGAGGAAAGAGGA
		Reverse	GCAGAGGGACAGATGGAGTC
	myc	Forward	TGACTGTGGAAAAGCGACAG
		Reverse	GCTGCTGTTGATGCTGTGAT
	npc1l1	Forward	AGGAAGAACTCTGCGTGGTC
		Reverse	GGGATAAGAGCCCCTTCCAC
	pdhb	Forward	TCTCTGAGGTGTTTCCTGCG
		Reverse	ATGGCCTGGTTAAGGGCATC
	perk	Forward	TGGGCTCTGAAGAGTTCGAT
		Reverse	TGTGAGCCTTCTCCGTCTTT
	pgam2	Forward	CCTCCACCTATGGATAAGGACC
		Reverse	ATTCCAGAAAGGCAGGGCAC
	pgm1	Forward	AGACGCGATTCAGCTCATCA
		Reverse	ACCGATGGCTTTGATTTTACGG
	pgm2	Forward	TCTGGATCAAGCTGTCACGC
		Reverse	TACGAGCCCCGAAACACTTC
	pparab	Forward	TCGTCAGGTGTGTACGGTTG
		Reverse	TCCGACGGAAGAAACCCTTG
	pparg	Forward	GGTTTCATTACGGCGTTCAC
		Reverse	TGGTTCACGTCACTGGAGAA
	rpl13α	Forward	TCTGGAGGACTGTAAGAGGTATGC
		Reverse	AGACGCACAATCTTGAGAGCAG
	slc27a2a	Forward	TAGTGGCGCCAAAACCCTC
		Reverse	GATGCACGGCTCACCTGATT
	socs3	Forward	AGTTCGGACAATCGGCACTT
		Reverse	CCTTGGCATGTAGTGCTGGA
	srebp1	Forward	CATCCACATGGCTCTGAGTG
		Reverse	CTCATCCACAAAGAAGCGGT
	ucp2	Forward	GAGCTTTGCTTCTGTACGCA
		Reverse	ACGAAACCCCTCTTCCTTTG
Human	ALDOB	Forward	GTAGGTACCATGGGGAACCG
		Reverse	GGAAAAGGATCACACCCCCG
	β-ACTIN	Forward	AGAGCTACGAGCTGCCTGAC
		Reverse	AGCACTGTGTTGGCGTACAG
	GAPDH	Forward	GGGAGCCAAAAGGGTCATCA
		Reverse	TAAGCAGTTGGTGGTGCAGG
	HUMAN-IL6	Forward	AGTGAGGAACAAGCCAGAGC
		Reverse	AGCTGCGCAGAATGAGATGA
