## Supplementary Table S3 for "Chronic exposure to IL6 leads to deregulation of glycolysis and fat accumulation in the zebrafish liver"

### Sheet: Fold Change as compared to cont
Accession ID	Name	Species	Peptides(95%)	Male1	Male2	Female1	Female2
tr|F1QX13|F1QX13_DANRE	Uncharacterized protein OS=Danio rerio GN=c3a.3 PE=4 SV=1	DANRE	47	2.1374	4.4686	1.0022	1.0564
tr|F1R9X9|F1R9X9_DANRE	Uncharacterized protein OS=Danio rerio GN=c3a.2 PE=4 SV=1	DANRE	38	2.2464	6.8939	1.9629	1.0884
tr|F1QT13|F1QT13_DANRE	Uncharacterized protein (Fragment) OS=Danio rerio GN=c3a.1 PE=4 SV=1	DANRE	36	1.2983	3.3385	1.3911	1.1932
tr|A9JRE6|A9JRE6_DANRE	Dmgdh protein (Fragment) OS=Danio rerio GN=dmgdh PE=2 SV=1	DANRE	28	1.3237	1.3966	0.7407	1.323
tr|Q6DG86|Q6DG86_DANRE	Agxtl protein OS=Danio rerio GN=agxta PE=2 SV=1	DANRE	22	3.7187	15.1748	10.387	0.9862
tr|Q90WA5|Q90WA5_DANRE	Protein disulfide isomerase-related protein P5 OS=Danio rerio GN=pdip5 PE=2 SV=1	DANRE	18	1.2459	3.0405	1.0145	1.4748
tr|E9QBF0|E9QBF0_DANRE	Triosephosphate isomerase OS=Danio rerio GN=tpi1b PE=3 SV=1	DANRE	11	1.3082	1.8536	0.7953	1.2003
tr|Q7ZTH6|Q7ZTH6_DANRE	Hydroxyacyl-Coenzyme A dehydrogenase/3-ketoacyl-Coenzyme A thiolase/enoyl-Coenzyme A hydratase (Trifunctional protein), beta subunit OS=Danio rerio GN=hadhb PE=2 SV=1	DANRE	8	1.2879	1.7857	1.3028	1.0987
tr|F6NK37|F6NK37_DANRE	Uncharacterized protein OS=Danio rerio GN=cfh PE=4 SV=1	DANRE	4	1.7951	3.6941	1.0846	1.3493
tr|Q66I01|Q66I01_DANRE	Carnitine acetyltransferase OS=Danio rerio GN=cratb PE=2 SV=1	DANRE	3	1.3175	1.2748	1.072	0.8438
tr|Q6DGX4|Q6DGX4_DANRE	Uncharacterized protein OS=Danio rerio GN=gcshb PE=2 SV=1	DANRE	2	1.6185	2.0973	1.1381	1.4703
sp|Q6NV34|DECR2_DANRE	Peroxisomal 2,4-dienoyl-CoA reductase OS=Danio rerio GN=decr2 PE=2 SV=1	DANRE	2	1.4089	2.2042	0.7675	1.2165
tr|Q6TGV6|Q6TGV6_DANRE	Proteasome (Prosome, macropain) subunit, alpha type,5 OS=Danio rerio GN=psma5 PE=2 SV=1	DANRE	2	1.2382	1.7659	1.3529	0.9873
sp|Q568W0|SELW_DANRE	Selenoprotein W OS=Danio rerio GN=sepw1 PE=3 SV=3	DANRE	2	1.574	2.5939	1.1401	1.1581
tr|F6P921|F6P921_DANRE	Uncharacterized protein OS=Danio rerio GN=cfhl4 PE=4 SV=2	DANRE	2	1.4904	2.1237	1.1048	1.2649
tr|Q4QRH6|Q4QRH6_DANRE	Zgc:112265 OS=Danio rerio GN=zgc:112265 PE=2 SV=1	DANRE	2	1.4654	1.473	1.1041	0.7061
sp|Q8JH71|ALDOB_DANRE	Fructose-bisphosphate aldolase B OS=Danio rerio GN=aldob PE=2 SV=1	DANRE	44	0.3403	0.7912	1.0829	0.6189
sp|Q6PHG2|HEMO_DANRE	Hemopexin OS=Danio rerio GN=hpx PE=2 SV=2	DANRE	4	0.345	0.7263	0.7146	0.8142
sp|Q7SY54|AT2L1_DANRE	Ethanolamine-phosphate phospho-lyase OS=Danio rerio GN=etnppl PE=2 SV=1	DANRE	2	0.2895	0.7705	1.0402	0.8082
tr|E7F700|E7F700_DANRE	Uncharacterized protein OS=Danio rerio GN=herc4 PE=4 SV=1	DANRE	2	0.3818	0.6726	0.5328	1.7203
tr|F1QY24|F1QY24_DANRE	Serine--pyruvate aminotransferase OS=Danio rerio GN=agxta PE=3 SV=1	DANRE	23	0.3858	0.7395	0.2775	0.3142
tr|Q1L907|Q1L907_DANRE	Gstr1 protein OS=Danio rerio GN=tfa PE=2 SV=1	DANRE	16	0.3285	0.7552	0.5649	0.383
tr|E7FGT2|E7FGT2_DANRE	Uncharacterized protein OS=Danio rerio GN=h6pd PE=4 SV=1	DANRE	78	1.9163	5.7848	2.4431	1.5056
tr|Q7T3L3|Q7T3L3_DANRE	Chaperone protein GP96 OS=Danio rerio GN=hsp90b1 PE=2 SV=1	DANRE	58	1.7487	5.6121	1.7549	1.2536
tr|Q6P3L3|Q6P3L3_DANRE	Heat shock protein 5 OS=Danio rerio GN=hspa5 PE=2 SV=1	DANRE	33	1.5471	4.5642	2.0315	1.2934
tr|F1QUW4|F1QUW4_DANRE	Hypoxia up-regulated protein 1 OS=Danio rerio GN=hyou1 PE=3 SV=1	DANRE	20	1.418	3.1621	1.3734	1.5806
tr|Q6DI13|Q6DI13_DANRE	Calreticulin like OS=Danio rerio GN=calr3b PE=2 SV=1	DANRE	19	1.3451	3.0958	1.7146	1.4256
tr|Q6P3I1|Q6P3I1_DANRE	Protein disulfide-isomerase A4 OS=Danio rerio GN=pdia4 PE=2 SV=1	DANRE	16	1.4194	4.0568	1.631	1.4737
tr|F1R6R2|F1R6R2_DANRE	Uncharacterized protein (Fragment) OS=Danio rerio GN=si:ch211-270n8.1 PE=4 SV=1	DANRE	6	1.2756	2.551	3.9456	1.567
tr|Q8UVZ4|Q8UVZ4_DANRE	Lysosomal cofactor/neurotrophic factor prosaposin OS=Danio rerio GN=psap PE=2 SV=1	DANRE	3	1.946	2.1039	1.3828	1.2077
tr|Q6PFL9|Q6PFL9_DANRE	Thioredoxin domain containing 5 OS=Danio rerio GN=txndc5 PE=2 SV=1	DANRE	2	1.2323	2.1016	1.438	1.332
tr|Q7SXD9|Q7SXD9_DANRE	Neural cell expressed, developmentally down-regulated 8 OS=Danio rerio GN=nedd8 PE=2 SV=1	DANRE	2	1.2107	1.6744	2.0613	1.28
tr|Q90Y38|Q90Y38_DANRE	Alcohol dehydrogenase OS=Danio rerio GN=adh8a PE=2 SV=1	DANRE	25	0.5393	1.1931	0.5804	0.434
tr|Q9DDU5|Q9DDU5_DANRE	Glutathione S-transferase pi OS=Danio rerio GN=gstp1 PE=2 SV=1	DANRE	18	0.6631	1.0406	0.6174	0.784
tr|F1R4Z8|F1R4Z8_DANRE	Glutathione S-transferase OS=Danio rerio GN=gstal PE=3 SV=1	DANRE	5	0.3016	0.8494	0.7153	0.4756
tr|Q29R95|Q29R95_DANRE	Zgc:136933 OS=Danio rerio GN=as3mt PE=2 SV=1	DANRE	5	0.761	1.0594	0.7265	0.7897
tr|Q1LYQ0|Q1LYQ0_DANRE	Novel protein OS=Danio rerio GN=CH211-31O18.2-001 PE=2 SV=1	DANRE	5	0.4999	1.1009	0.7761	0.7735
tr|A8KBQ2|A8KBQ2_DANRE	Zgc:91912 OS=Danio rerio GN=tha1 PE=2 SV=1	DANRE	4	0.4425	1.2312	0.6565	0.7658
tr|Q6NVA6|Q6NVA6_DANRE	Myosin, light polypeptide 9, regulatory OS=Danio rerio GN=myl9b PE=2 SV=1	DANRE	3	1.1385	1.613	0.5722	0.7906
tr|Q8UVG6|Q8UVG6_DANRE	Cellular retinol-binding protein type II OS=Danio rerio GN=rbp2a PE=1 SV=1	DANRE	3	0.7863	1.2327	0.6031	0.764
tr|F1R0C4|F1R0C4_DANRE	Uncharacterized protein OS=Danio rerio GN=rmdn1 PE=4 SV=1	DANRE	2	0.8322	1.2359	0.7925	0.7976
tr|F1Q9R5|F1Q9R5_DANRE	Uncharacterized protein OS=Danio rerio GN=steap4 PE=4 SV=1	DANRE	2	0.9598	2.242	0.756	0.7784
tr|Q803J0|Q803J0_DANRE	Cyp2j25 protein OS=Danio rerio GN=cyp2p6 PE=2 SV=1	DANRE	2	0.734	1.2079	0.5542	0.7157
sp|Q6NWF6|K2C8_DANRE	Keratin, type II cytoskeletal 8 OS=Danio rerio GN=krt8 PE=1 SV=1	DANRE	42	0.9466	2.1025	1.4641	1.3307
tr|I3IRX8|I3IRX8_DANRE	Uncharacterized protein OS=Danio rerio GN=rcn3 PE=4 SV=1	DANRE	40	0.7918	1.7037	1.8348	1.758
tr|X1WGN6|X1WGN6_DANRE	Protein disulfide-isomerase OS=Danio rerio GN=pdia3 PE=3 SV=1	DANRE	36	0.9919	2.5934	1.6436	1.3059
tr|Q5RGK8|Q5RGK8_DANRE	Staphylococcal nuclease domain-containing protein 1 OS=Danio rerio GN=snd1 PE=4 SV=2	DANRE	30	0.8437	1.7893	1.2694	1.4445
sp|Q7ZTS4|K1C18_DANRE	Keratin, type I cytoskeletal 18 OS=Danio rerio GN=krt18 PE=1 SV=2	DANRE	25	1.1829	2.1045	1.4862	1.5043
tr|Q6NWJ5|Q6NWJ5_DANRE	Tubulin alpha 6 OS=Danio rerio GN=tuba8l4 PE=2 SV=1	DANRE	25	0.885	1.7748	1.2986	1.2562
tr|F1QTB5|F1QTB5_DANRE	Dolichyl-diphosphooligosaccharide--protein glycosyltransferase subunit 1 OS=Danio rerio GN=rpn1 PE=3 SV=1	DANRE	23	0.8897	2.1103	1.3599	1.4761
tr|F1R858|F1R858_DANRE	Serotransferrin OS=Danio rerio GN=tfa PE=3 SV=1	DANRE	22	1.0529	2.447	1.5033	1.2292
tr|B2GNT1|B2GNT1_DANRE	40S ribosomal protein SA OS=Danio rerio GN=rpsa PE=2 SV=1	DANRE	22	0.8034	1.5698	1.4054	1.2617
tr|E9QBV1|E9QBV1_DANRE	Clathrin heavy chain OS=Danio rerio GN=cltcb PE=3 SV=1	DANRE	21	0.7426	1.5543	1.5471	1.3187
tr|I3ISQ0|I3ISQ0_DANRE	Galectin OS=Danio rerio GN=lgals2b PE=4 SV=1	DANRE	17	0.9291	2.2051	2.7109	2.6682
tr|Q9PUB5|Q9PUB5_DANRE	Type II cytokeratin OS=Danio rerio GN=krt5 PE=2 SV=1	DANRE	17	1.0366	1.9585	1.2815	1.3479
tr|Q6NV30|Q6NV30_DANRE	Calr protein OS=Danio rerio GN=calr3a PE=2 SV=1	DANRE	16	0.6205	7.459	1.3591	1.6617
tr|Q6DHD1|Q6DHD1_DANRE	LOC791613 protein (Fragment) OS=Danio rerio GN=ugt2a1 PE=2 SV=1	DANRE	15	0.596	1.7513	1.7822	1.3159
tr|Q7ZW95|Q7ZW95_DANRE	Ribosomal protein L4 OS=Danio rerio GN=rpl4 PE=2 SV=1	DANRE	14	0.7885	1.7201	1.2151	1.3003
tr|Q6PBW4|Q6PBW4_DANRE	Peptidyl-prolyl cis-trans isomerase OS=Danio rerio GN=ppib PE=2 SV=1	DANRE	14	1.1316	3.4941	1.6527	1.3887
tr|A9JT41|A9JT41_DANRE	Rrbp1 protein OS=Danio rerio GN=rrbp1b PE=2 SV=1	DANRE	13	0.8204	2.253	1.7044	1.9094
tr|Q6P5K3|Q6P5K3_DANRE	60S acidic ribosomal protein P0 OS=Danio rerio GN=rplp0 PE=2 SV=1	DANRE	13	0.7591	1.7171	1.2535	1.2585
tr|F1RA02|F1RA02_DANRE	Uncharacterized protein OS=Danio rerio GN=cyp46a1.4 PE=3 SV=1	DANRE	10	0.8478	1.8696	1.6663	1.3152
tr|Q6IQE2|Q6IQE2_DANRE	Eukaryotic translation elongation factor 1 beta 2 OS=Danio rerio GN=eef1b2 PE=2 SV=1	DANRE	10	0.724	1.8567	1.5235	1.2477
tr|F1QM42|F1QM42_DANRE	Aconitate hydratase (Fragment) OS=Danio rerio GN=aco1 PE=3 SV=1	DANRE	10	0.7398	1.255	1.4667	1.2789
tr|Q7ZU12|Q7ZU12_DANRE	Ceruloplasmin OS=Danio rerio GN=cp PE=2 SV=1	DANRE	9	1.0183	1.9413	1.2831	1.4599
tr|Q7SXG5|Q7SXG5_DANRE	Nucleoside diphosphate kinase OS=Danio rerio GN=nme2b.1 PE=2 SV=1	DANRE	9	0.8441	1.7803	1.388	1.4069
tr|F1QJZ3|F1QJZ3_DANRE	Uncharacterized protein OS=Danio rerio GN=agmat PE=3 SV=1	DANRE	9	1.0651	1.3289	1.3014	1.443
tr|Q7SYE1|Q7SYE1_DANRE	Zgc:63524 OS=Danio rerio GN=canx PE=2 SV=1	DANRE	9	0.8009	1.91	1.4659	1.2395
tr|Q6PC90|Q6PC90_DANRE	Ribosomal protein S12 OS=Danio rerio GN=rps12 PE=2 SV=1	DANRE	9	0.9044	1.8963	1.3184	1.3318
tr|Q9I8N9|Q9I8N9_DANRE	Brain-type fatty acid binding protein OS=Danio rerio GN=fabp7a PE=2 SV=1	DANRE	8	0.76	1.7302	1.5958	1.7748
tr|F1QSP8|F1QSP8_DANRE	Uncharacterized protein OS=Danio rerio GN=prdx4 PE=4 SV=1	DANRE	8	0.9852	2.2981	1.444	1.4259
tr|Q7T1K0|Q7T1K0_DANRE	Uncharacterized protein OS=Danio rerio GN=rpl17 PE=2 SV=1	DANRE	8	0.6618	2.1236	1.5494	1.3712
tr|E9QIX6|E9QIX6_DANRE	Uncharacterized protein OS=Danio rerio GN=c9 PE=4 SV=1	DANRE	7	1.1597	2.5691	1.7345	1.2711
tr|F1RAQ9|F1RAQ9_DANRE	Uncharacterized protein (Fragment) OS=Danio rerio GN=larsb PE=4 SV=1	DANRE	7	0.7208	1.6621	1.231	1.277
tr|Q6DRH3|Q6DRH3_DANRE	Lysine--tRNA ligase OS=Danio rerio GN=kars PE=2 SV=1	DANRE	7	0.846	1.677	1.2941	1.2554
tr|Q6P3G9|Q6P3G9_DANRE	Thioredoxin domain containing 4 (Endoplasmic reticulum) OS=Danio rerio GN=erp44 PE=2 SV=1	DANRE	7	0.8792	2.0883	1.2808	1.2334
tr|Q802C9|Q802C9_DANRE	Eukaryotic translation initiation factor 4A, isoform 1A OS=Danio rerio GN=eif4a1a PE=2 SV=1	DANRE	7	0.9093	1.9087	1.2563	1.2055
tr|F1Q6R2|F1Q6R2_DANRE	Uncharacterized protein (Fragment) OS=Danio rerio GN=si:dkey-8k3.2 PE=4 SV=1	DANRE	6	1.039	2.5394	1.2364	1.2012
tr|A3KQW5|A3KQW5_DANRE	Ribosomal protein S18 OS=Danio rerio GN=rps18 PE=3 SV=1	DANRE	6	0.8378	1.7166	1.3456	1.4226
tr|Q567N5|Q567N5_DANRE	Ribosomal protein L6 OS=Danio rerio GN=rpl6 PE=2 SV=1	DANRE	6	0.7165	1.6901	1.228	1.3761
tr|F1R7F6|F1R7F6_DANRE	Uncharacterized protein OS=Danio rerio GN=uggt1 PE=4 SV=1	DANRE	6	0.826	1.8813	1.6381	1.3121
tr|X1WG35|X1WG35_DANRE	Uncharacterized protein OS=Danio rerio GN=stt3a PE=4 SV=1	DANRE	6	1.0309	2.1207	1.3838	1.4667
tr|Q5XJ39|Q5XJ39_DANRE	Mcfd2 protein OS=Danio rerio GN=mcfd2 PE=2 SV=1	DANRE	6	0.7514	2.0626	1.719	1.8306
tr|Q7ZU41|Q7ZU41_DANRE	Tyrosine 3-monooxygenase/tryptophan 5-monooxygenase activation protein, iota polypeptide OS=Danio rerio GN=ywhaz PE=2 SV=1	DANRE	6	0.8117	1.4525	1.2717	1.2274
tr|E7F408|E7F408_DANRE	Uncharacterized protein OS=Danio rerio GN=si:ch73-334d15.1 PE=3 SV=1	DANRE	6	0.9202	1.9558	1.3671	1.4628
tr|X1WBM2|X1WBM2_DANRE	Histone H2A OS=Danio rerio GN=h2afy PE=3 SV=1	DANRE	6	1.1253	3.1739	1.5776	1.2595
tr|Q4V9I4|Q4V9I4_DANRE	Si:dkey-276i5.1 protein (Fragment) OS=Danio rerio GN=gars PE=2 SV=1	DANRE	5	0.6469	1.5106	1.4007	1.2725
tr|Q7ZUN7|Q7ZUN7_DANRE	Ckmt1 protein OS=Danio rerio GN=ckmt1 PE=2 SV=1	DANRE	5	0.7774	1.7237	1.378	1.4118
tr|Q1LWH1|Q1LWH1_DANRE	Ribosomal protein S16 OS=Danio rerio GN=rps16 PE=2 SV=1	DANRE	5	0.6565	1.9011	1.4025	1.3805
tr|Q6DHS3|Q6DHS3_DANRE	Ribosomal protein L15 OS=Danio rerio GN=rpl15 PE=2 SV=1	DANRE	5	1.0972	2.093	1.3038	1.5718
tr|Q7ZV07|Q7ZV07_DANRE	Ribophorin II OS=Danio rerio GN=rpn2 PE=2 SV=1	DANRE	4	0.7556	2.0771	1.6333	1.2776
sp|Q6NYS8|OST48_DANRE	Dolichyl-diphosphooligosaccharide--protein glycosyltransferase 48 kDa subunit OS=Danio rerio GN=ddost PE=2 SV=2	DANRE	4	1.0093	2.5572	1.8295	1.4623
tr|Q6DGL9|Q6DGL9_DANRE	Ribosomal protein L38 OS=Danio rerio GN=rpl38 PE=2 SV=1	DANRE	4	0.6613	2.0306	1.903	1.2344
tr|Z4YIA7|Z4YIA7_DANRE	Calumenin-A OS=Danio rerio GN=calua PE=4 SV=1	DANRE	4	0.8494	4.4325	1.7452	1.3782
tr|Q58EK8|Q58EK8_DANRE	Lman1 protein (Fragment) OS=Danio rerio GN=lman1 PE=2 SV=1	DANRE	4	0.8498	1.5563	1.2246	1.4854
tr|Q7ZUZ7|Q7ZUZ7_DANRE	ADP-ribosylation factor 1 OS=Danio rerio GN=arf1l PE=2 SV=1	DANRE	4	0.7972	1.592	1.6479	1.236
tr|Q6JWU7|Q6JWU7_DANRE	Coatomer protein complex subunit beta 2 OS=Danio rerio GN=copb2 PE=2 SV=1	DANRE	4	0.7783	1.6425	1.5027	1.2101
tr|A3KPG5|A3KPG5_DANRE	Uncharacterized protein OS=Danio rerio GN=crp3 PE=4 SV=1	DANRE	4	0.966	1.5299	1.4798	1.2805
tr|Q6IQ57|Q6IQ57_DANRE	Signal sequence receptor, delta OS=Danio rerio GN=ssr4 PE=2 SV=1	DANRE	4	0.7627	1.7612	1.5328	1.6905
tr|Q1L991|Q1L991_DANRE	Novel protein similar to tyrosine aminotransferase (TAT) (Fragment) OS=Danio rerio GN=tat PE=3 SV=1	DANRE	4	0.8395	1.3275	1.2871	1.4088
tr|Q7ZUI0|Q7ZUI0_DANRE	Ribosomal protein L5a OS=Danio rerio GN=rpl5a PE=2 SV=1	DANRE	4	0.9894	1.7621	1.3331	1.4051
tr|Q1ECV6|Q1ECV6_DANRE	Cyp2x12 protein (Fragment) OS=Danio rerio GN=cyp2x12 PE=2 SV=1	DANRE	4	0.885	2.2566	1.4297	1.6085
tr|Q6DC20|Q6DC20_DANRE	Uncharacterized protein OS=Danio rerio GN=arf4a PE=2 SV=1	DANRE	4	0.8016	2.2652	1.5822	1.3108
tr|Q1JPS3|Q1JPS3_DANRE	Uncharacterized protein OS=Danio rerio GN=cyp46a1.3 PE=2 SV=1	DANRE	4	0.7516	1.5158	1.2433	1.3207
tr|Q6NX89|Q6NX89_DANRE	Eukaryotic translation initiation factor 5A OS=Danio rerio GN=eif5a PE=2 SV=1	DANRE	3	0.6672	1.7387	1.3097	1.2809
tr|Q6PBZ2|Q6PBZ2_DANRE	Ribosomal protein S26, like OS=Danio rerio GN=rps26l PE=2 SV=1	DANRE	3	0.7999	1.4751	1.2466	1.2719
tr|A8KBY3|A8KBY3_DANRE	Yars protein OS=Danio rerio GN=yars PE=2 SV=1	DANRE	3	0.6927	1.6788	1.5275	1.3791
tr|Q7ZWA9|Q7ZWA9_DANRE	Eukaryotic translation initiation factor 5 OS=Danio rerio GN=eif5 PE=2 SV=1	DANRE	3	0.6191	1.4287	1.5285	1.2575
tr|Q6IQI6|Q6IQI6_DANRE	60S ribosomal protein L11 OS=Danio rerio GN=rpl11 PE=2 SV=1	DANRE	3	0.6857	1.4636	1.4868	1.2308
tr|Q6TGW7|Q6TGW7_DANRE	NS1-associated protein 1 OS=Danio rerio GN=syncripl PE=2 SV=1	DANRE	3	0.9226	2.1391	1.4339	1.4276
tr|Q6NWI7|Q6NWI7_DANRE	Tmed10 protein OS=Danio rerio GN=tmed10 PE=2 SV=1	DANRE	3	0.941	1.9379	1.2976	1.5973
tr|Q7SYK9|Q7SYK9_DANRE	Alpha-amylase OS=Danio rerio GN=zgc:66313 PE=2 SV=1	DANRE	3	0.6022	1.925	3.9585	1.5776
tr|Q9PUC4|Q9PUC4_DANRE	Proteasome activator subunit 2 OS=Danio rerio GN=psme2 PE=2 SV=1	DANRE	2	0.8963	2.0186	1.21	1.3401
tr|Q7ZW75|Q7ZW75_DANRE	Transmembrane emp24 domain trafficking protein 2 OS=Danio rerio GN=tmed2 PE=2 SV=1	DANRE	2	0.7313	2.2547	1.9958	1.3371
tr|Q7ZUG6|Q7ZUG6_DANRE	Ribosomal protein L30 OS=Danio rerio GN=rpl30 PE=2 SV=1	DANRE	2	0.7784	1.7824	1.4458	1.2373
tr|Q6IQJ4|Q6IQJ4_DANRE	Tmed9 protein (Fragment) OS=Danio rerio GN=tmed9 PE=2 SV=1	DANRE	2	0.9115	2.0499	1.524	1.4208
tr|Q7T2C6|Q7T2C6_DANRE	RAB7, member RAS oncogene family OS=Danio rerio GN=rab7 PE=2 SV=1	DANRE	2	1.1064	2.5537	1.6981	1.3753
tr|Q6PFN7|Q6PFN7_DANRE	Protein arginine methyltransferase 1 OS=Danio rerio GN=prmt1 PE=2 SV=1	DANRE	2	0.6613	1.498	1.363	1.515
tr|Q6PBW3|Q6PBW3_DANRE	Ribosomal protein S14 OS=Danio rerio GN=rps14 PE=2 SV=1	DANRE	2	0.7571	2.069	2.1317	1.2641
tr|Q7ZTW9|Q7ZTW9_DANRE	Asparagine synthetase OS=Danio rerio GN=asns PE=2 SV=1	DANRE	2	0.7146	1.5323	1.382	1.3078
sp|Q6NZ07|NCLN_DANRE	Nicalin-1 OS=Danio rerio GN=ncl1 PE=2 SV=1	DANRE	2	1.1659	2.7685	1.6095	1.3807
tr|Q24JV3|Q24JV3_DANRE	Uncharacterized protein OS=Danio rerio GN=rpl31 PE=2 SV=1	DANRE	2	0.877	1.4977	1.4896	1.2621
tr|B0S5S6|B0S5S6_DANRE	Uncharacterized protein OS=Danio rerio GN=pdia5 PE=4 SV=2	DANRE	2	1.1253	2.2832	1.234	1.5783
tr|A8KC60|A8KC60_DANRE	Zgc:92586 protein OS=Danio rerio GN=tars PE=2 SV=1	DANRE	2	1.1469	2.4023	1.4886	1.2135
tr|Q6PBQ4|Q6PBQ4_DANRE	Reticulon 1a OS=Danio rerio GN=rtn1a PE=2 SV=1	DANRE	2	0.7985	1.4401	1.2715	2.3177
tr|B8A4C4|B8A4C4_DANRE	Uncharacterized protein OS=Danio rerio GN=mogs PE=4 SV=1	DANRE	2	0.6821	2.0558	1.4879	1.3551
tr|Q4V8S5|Q4V8S5_DANRE	Acbd7 protein OS=Danio rerio GN=acbd7 PE=2 SV=1	DANRE	2	0.6585	1.4697	1.3797	1.4966
tr|Q0P4E4|Q0P4E4_DANRE	Si:ch211-117n7.7 OS=Danio rerio GN=si:ch211-117n7.7 PE=2 SV=1	DANRE	2	0.8791	2.0763	1.6496	1.4378
tr|A8HAJ8|A8HAJ8_DANRE	Uncharacterized protein OS=Danio rerio GN=c8b PE=4 SV=1	DANRE	2	1.1629	2.5376	1.2415	1.3783
tr|Q7ZWH5|Q7ZWH5_DANRE	DnaJ (Hsp40) homolog, subfamily C, member 3 OS=Danio rerio GN=dnajc3a PE=2 SV=1	DANRE	2	1.0378	1.7901	1.3339	1.3725
tr|Q6TNV0|Q6TNV0_DANRE	Cytochrome c oxidase subunit IV isoform 1 OS=Danio rerio GN=cox4i1 PE=2 SV=1	DANRE	2	0.6595	1.3054	1.5146	1.2181
tr|Q7ZW17|Q7ZW17_DANRE	Tyrosine-protein phosphatase non-receptor type OS=Danio rerio GN=ptpn11a PE=2 SV=1	DANRE	2	0.8473	1.5456	1.256	1.2664
tr|X1WD56|X1WD56_DANRE	Uncharacterized protein (Fragment) OS=Danio rerio GN=fam20cl PE=4 SV=1	DANRE	2	0.6751	1.6163	1.3732	1.6856
tr|Q4U0S6|Q4U0S6_DANRE	N-ethylmaleimide-sensitive factor b OS=Danio rerio GN=nsfb PE=2 SV=1	DANRE	2	0.5976	1.0025	1.3284	1.2174
tr|Q7ZVT2|Q7ZVT2_DANRE	Pkm2a protein OS=Danio rerio GN=pkma PE=2 SV=1	DANRE	2	0.9957	1.5931	1.5979	1.2335
tr|A0A0A0VDB1|A0A0A0VDB1_DANRE	ATP synthase F0 subunit 6 OS=Danio rerio GN=ATP6 PE=4 SV=1	DANRE	2	0.8057	1.377	1.4356	1.3451
tr|Q6DEJ3|Q6DEJ3_DANRE	Zgc:101071 OS=Danio rerio GN=acsl1b PE=2 SV=1	DANRE	2	0.779	1.3249	1.3557	1.3023
tr|Q802G9|Q802G9_DANRE	Selenoprotein W, 1 OS=Danio rerio GN=sepw1 PE=2 SV=2	DANRE	2	0.7496	2.4328	1.6095	1.371
