## Supplementary Table S4 for "Chronic exposure to IL6 leads to deregulation of glycolysis and fat accumulation in the zebrafish liver"

### Sheet: Male_Raw value (AUC)
Compounds	Control-1-1	Control-1-2	Control-2-1	Control-2-2	Control-4-1	Control-4-2	IL6-OE-1-1	IL6-OE-1-2	IL6-OE-2-1	IL6-OE-2-2	IL6-OE-3-1	IL6-OE-3-2	IL6-OE-4-1	IL6-OE-4-2
1-Methyl-Histidine	NA	NA	16836	12120.7	NA	NA	27902.4	23487.8	22004.5	16718.7	25444.1	8454.43	26371.5	22785.3
2_3-dihydroxybenzoic acid	81384.4	81046.5	73288.8	61934.6	127996	87141.2	278308	247704	113498	119192	110211	177979	33850	76738.4
2-dehydro-D-gluconate	125508	312901	229893	294090	211980	190659	212432	186489	318290	370854	254427	326624	253874	279394
2-Hydroxy-2-methylbutanedioic acid	102899	181125	131691	55785.2	302101	278126	96106.3	156089	155426	222148	244489	214725	170336	47056.6
3-methylphenylacetic acid	67351.1	178738	62159.4	45332	89215	75118.4	55491.4	68718.6	34386.4	67867.9	37430.4	17360.2	52700	27001.8
3-phospho-serine	13970.3	32284.5	47805.8	22511.8	19834.5	17319.1	NA	27124.1	24682.5	21682.8	33682.5	107235	32382.4	52203.2
4-Pyridoxic acid	8419.41	7560.3	22982.7	20517.2	9926.73	8195.37	8597.37	18137.8	7832.61	6873.66	17231.8	10248.1	11523.9	11450.7
6-phospho-D-gluconate	389487	306436	331286	317369	244539	406487	137728	135363	195297	223586	269151	249608	192873	161176
acetylphosphate	7007.79	10620.6	14037.3	7552.04	38282.2	21995.5	15643.5	48924.8	50021.4	54572.8	105955	111575	106308	118229
aconitate	1479599	1.32744e+06	1.09008e+06	550793	2.98616e+06	2.64332e+06	2.4971e+06	3122571	4.99964e+06	4.97531e+06	2.45162e+06	2410926	3.98862e+06	4.2987e+06
adenine	658576	684944	1.04258e+06	764524	1.22575e+06	1.17032e+06	685374	826961	443634	505150	797257	838330	635365	601355
adenosine	30577.3	13851.3	86886.2	39887.4	294276	265182	74265.9	97681.4	11589.3	9971.53	149501	151070	11984.4	11301.9
a-ketoglutarate	382844	542408	546130	397193	1.09172e+06	808670	743852	745477	1.13957e+06	1.18592e+06	1.14774e+06	1.16216e+06	680925	704837
allantoate	13078.1	NA	13924	NA	70302.5	95761.7	23130.9	NA	35598.4	26816.1	24640.8	10657.9	58320.6	51856.1
Aminoadipic acid	169511	208313	324783	257896	275998	241636	401695	440688	427497	502458	403364	500004	657022	666318
AMP	1.57808e+06	1621453	3075703	2.33484e+06	4264622	3.93621e+06	3.8824e+06	3.78291e+06	6461790	6.8178e+06	6431216	7037640	6036074	6055350
anthranilate	18159.4	11138.1	12150.1	16641.1	28026.6	31860.8	18955.3	42769.6	10471.9	11466.7	47229.8	44948.2	74339.3	69111.4
arginine	51144.6	89149.6	62394.7	58926.7	146757	154581	126085	116459	76206.9	61586.2	179165	157079	99374.2	126760
Ascorbic acid	229801	345448	406299	293424	474213	462401	434579	512582	363498	275269	362749	383932	313693	361420
asparagine	581003	502713	1.63975e+06	1.15234e+06	776875	615678	491751	477684	657147	800212	1.05645e+06	1.09476e+06	1.24034e+06	942181
aspartate	859672	693150	976581	633817	1.83285e+06	1.56531e+06	1.74103e+06	1.62414e+06	2849246	3068298	1.56371e+06	1.8748e+06	2.39682e+06	2353540
Atrolactic acid	266703	322547	253789	262699	267395	279638	235911	242166	207338	261171	248498	294294	271909	268207
betaine	11237.5	10815.9	11030	13861.8	47579.1	40379.5	125765	91453.6	54565.2	66618.4	28055.9	18903.7	85610.3	42255.4
CDP-choline	NA	9992.94	61991.6	46057.2	35563.7	43063	25962.6	48256.9	34313.3	72734	34860.5	30770.2	10745.1	9748.17
CDP-ethanolamine	23561.5	63776.6	69311.1	21958.4	133820	78310.3	75828.7	113455	186275	108005	275060	119548	148502	184416
Cellobiose	272249	256730	405973	359830	414710	312144	887148	862521	409094	492552	711813	615876	828266	663158
Citraconic acid	665192	647011	391753	381260	1.12614e+06	1.00595e+06	1.21789e+06	1.34543e+06	1.3407e+06	1347018	1.061e+06	1.00432e+06	1.07855e+06	1.11182e+06
citrate	297948	340747	287074	192725	619341	561211	619866	741132	760910	751778	1230258	1.1922e+06	816856	697616
citrate/isocitrate	297948	340747	287074	192725	619341	561211	619866	741132	760910	751778	1230258	1.1922e+06	816856	697616
citrulline	598333	598601	631442	404500	1.5659e+06	1.36143e+06	1.61023e+06	1700775	1.34959e+06	1.77303e+06	2.50876e+06	2.43633e+06	2454250	2124870
CMP	77739.8	43541.1	58742.3	69972.7	164849	96447.5	227792	151595	150756	142953	194761	136133	180994	127374
creatine	130286	150320	205518	298568	297225	325359	219408	288812	390954	424999	346211	295458	264056	232717
cystathionine	8907.23	5283.31	13444.3	7456.35	47100.6	29074.1	114119	131554	238505	196626	44523.5	76506	215782	258737
Cystine	24959.1	44831.2	17317.1	8016.24	101608	98528.1	40909.5	32906.2	46741.8	52865.7	47213.1	46901.9	8752.39	11924
cytidine	266069	187323	251021	239084	717044	692232	1.27055e+06	1.37142e+06	1.33055e+06	1.49516e+06	1.03162e+06	962824	1.40786e+06	1.29464e+06
dCDP	90622.1	58975.2	116604	14039.5	57231.2	68815.7	73560.4	69436.2	67656.7	56965.2	27845.5	33544.8	110495	119090
deoxyribose-phosphate	86429.6	166898	120468	95341.3	62131.8	61741.4	60142.2	51984.2	85023.4	74132.5	53846.8	32789	30104.9	45577.4
D-erythrose-4-phosphate	68507.8	93893.8	57930.8	19218.7	193039	160701	193409	187636	300089	324995	525771	448111	365096	379710
D-gluconate	585905	475357	716366	660494	1.29989e+06	1.21684e+06	841389	723409	1.40472e+06	1.57816e+06	1.35627e+06	1.41103e+06	1.44995e+06	1.26462e+06
D-glyceraldehdye-3-phosphate	17042.8	16431.4	13395.3	NA	43345.6	41150.4	33416.5	22297.2	107958	98550.6	174655	161074	137060	131984
dGMP	1.57808e+06	1621453	3075703	2.33484e+06	4264622	3.93621e+06	3.8824e+06	3.78291e+06	6461790	6.8178e+06	6431216	7037640	6036074	6055350
dihydroxy-acetone-phosphate	17042.8	16431.4	13395.3	NA	43345.6	41150.4	33416.5	22297.2	107958	98550.6	174655	161074	137060	131984
Diiodothyronine	NA	NA	NA	NA	NA	22137.7	26979.8	21817.2	26091.9	27614.1	96782.6	33457.8	38474.1	36573.8
D-sedoheptulose-1/7-phosphate	561055	623898	744372	476083	2.925e+06	2638761	1.2689e+06	1.24588e+06	2473972	2.65118e+06	2.43736e+06	2703942	3649812	3.78664e+06
dUTP	75330	31164.8	34704.2	NA	54502.7	112424	33372.6	76559.3	38231.6	53151.5	79265.1	69801.1	139559	44624.8
Flavone	8907.23	5283.31	13444.3	7456.35	47100.6	29074.1	114119	131554	238505	196626	44523.5	76506	215782	258737
FMN	44268.1	60017.7	48320.7	51367.7	28696.2	53045.6	100753	97439.7	51378.4	52024.4	105865	133699	101553	118368
fructose-1-6-bisphosphate	590899	361913	581348	494153	784171	803960	575560	680274	950480	870438	1.02446e+06	1.03202e+06	1.0852e+06	869991
fumarate	118591	129748	250654	172922	275677	453438	659294	653347	857342	912494	507568	442774	609002	481156
glucono-Î´-lactone	95250.2	212809	145778	84295.2	203551	122384	132568	102244	241678	244392	534806	602798	81554.4	111153
glucose-1-phosphate	4.35432e+06	4457094	4.47957e+06	2853516	11111094	9856496	10485228	9982059	16300771	18314330	28740240	29551008	22753882	22922760
glucose-6-phosphate	4.35432e+06	4457094	4.47957e+06	2853516	11111094	9856496	10485228	9982059	16300771	18314330	28740240	29551008	22753882	22922760
glutamate	8250062	7.08296e+06	19805960	13467531	14519325	13124340	14800399	15162752	14857459	17492704	33942820	35925744	37575344	36721848
glutamine	13405121	11914605	18969352	13865540	29133368	26063440	10229031	10472334	14273004	15745240	17667840	18038686	14320271	14235572
glutathione	3220465	3.1313e+06	4599446	3.37343e+06	5.91758e+06	5.3498e+06	4034434	3959129	4.72151e+06	5071056	6183140	5.88795e+06	7.44196e+06	6.6021e+06
glutathione disulfide	145040	225188	302950	250918	567817	520596	534742	575649	641584	688801	841798	781058	536265	515372
Glycerophosphocholine	35083.3	67669.3	36663	31108.3	77751.7	118265	60462.8	96171	132853	105607	108164	115886	39975.1	48741.7
GMP	309426	303086	526340	413772	481166	421850	670317	680742	855341	921929	978777	846052	829139	855048
guanosine	234103	226575	320436	297753	807590	651517	380415	423586	184324	185912	390610	451892	266664	241768
histidine	2.72245e+06	2.67832e+06	4357748	2339196	5014329	4.63031e+06	5145405	5.05732e+06	5.67558e+06	6107700	9054680	9931697	7674904	8.13909e+06
homocysteic acid	62147.7	61265.9	114242	66049.1	76567.1	102847	80740.3	113322	63551	32006	121937	99678.4	77396.4	104822
homoserine	209346	328484	91182.2	107876	160969	339091	221967	134850	340129	458492	171472	148432	319784	790737
Hydroxyphenylacetic acid	130533	158229	194147	112994	207422	208576	135641	170742	164050	152537	168623	210983	200608	143636
hydroxyphenylpyruvate	199836	354038	180429	178460	157645	172102	137925	150640	121857	63913.9	64232.1	131837	109230	102697
hydroxyproline	76478.9	62501.6	28870	37479.3	89037.8	87406.6	130396	83981.8	113095	124115	242884	254837	135690	132344
hypoxanthine	24400	77995	27082.4	11994.2	483720	315957	60214	39675.8	50253.7	58875.6	98380.9	104051	261395	230830
IMP	2.40991e+06	2.33241e+06	2778171	2.32134e+06	7.00449e+06	6.94752e+06	3.08004e+06	3070784	4555901	5.21503e+06	5.43099e+06	5.3814e+06	4.63823e+06	4718038
inosine	1.37476e+06	1.40226e+06	3112011	2.25062e+06	7917706	6.48797e+06	2.65121e+06	2.84966e+06	1.0871e+06	1.25655e+06	4038176	3.97771e+06	2.42666e+06	2.21165e+06
isocitrate	297948	340747	287074	192725	619341	561211	619866	741132	760910	751778	1230258	1.1922e+06	816856	697616
Kynurenic acid	14215.5	13672.6	13913.2	11822.9	44732.1	14198.7	30784.3	12738.7	17754.3	15482.4	34394.2	24969.9	11866.2	22243.3
leucine/isoleucine	43582.2	64986.5	74942.7	67043.4	313022	246951	390451	343526	427487	285828	107678	153679	210750	237139
lipoate	729325	706931	513287	399333	1.22908e+06	1.11351e+06	1.42204e+06	1.56878e+06	2.15099e+06	2.18927e+06	1.10804e+06	1.13424e+06	1515498	1.69492e+06
lysine	8717.6	10448.3	9717.83	12187.8	67459.3	75225	48523.6	37977.5	20951	79652.7	43293.1	72049.4	31665.4	59141.5
malate	938332	916867	1.23129e+06	979472	3312464	2.59843e+06	2.38428e+06	2.64697e+06	4757512	5.12048e+06	2.01557e+06	2.47601e+06	2.19698e+06	2008299
methionine	40643.3	40659.6	85474.8	68846.9	150239	130646	155906	172419	138958	145825	126053	102266	112529	113582
Methylmalonic acid	200746	526857	101969	497505	27169.8	36792.6	454923	294613	1.36514e+06	2126563	1.2927e+06	205831	558934	963230
myo-inositol	9202776	10001500	10445751	10160276	12959084	13651759	8975979	8465259	10659311	9899681	8959267	9241321	10708711	10107317
N-acetyl-glucosamine	60868.1	61833.8	67354.3	56293.2	166903	160997	229148	229959	180307	181327	88145.3	250604	172427	152809
N-acetyl-glucosamine-1/6-phosphate	60868.1	61833.8	67354.3	56293.2	166903	160997	229148	229959	180307	181327	88145.3	250604	172427	152809
N-acetyl-glutamate	36526.3	60250.8	76716	20204.5	149200	58702.1	180906	149275	92773.1	131374	68042.4	142286	148717	118061
N-acetyl-glutamine	46896.7	39600.2	33064.3	31679.4	148601	155920	102836	94944.6	35924.2	39413.1	36527.9	26610.5	41432	42377.6
N-Acetyl-L-alanine	76478.9	62501.6	28870	37479.3	89037.8	87406.6	130396	83981.8	113095	124115	242884	254837	135690	132344
N-acetyl-L-ornithine	24415.9	50453.8	22468.5	57537.1	67248.5	123639	138553	118880	141907	283181	365948	239898	245924	140832
NAD+	695320	537128	640143	566081	1.48524e+06	1334932	815895	822341	645387	670160	751811	740418	416363	462001
NADH	NA	12460.6	13535.1	7951.99	179018	226079	99356.7	92247.1	126454	107829	297053	327964	246437	247572
nicotinate	32538.1	33298.9	29539.5	21104.5	26641	11929.7	28176.8	50802	27208.6	37417.8	34307.1	39076.3	88043	53861.1
O-acetyl-L-serine	8250062	7.08296e+06	19805960	13467531	14519325	13124340	14800399	15162752	14857459	17492704	33942820	35925744	37575344	36721848
Octoluse 8/1P	10632.5	25340.3	16189.9	10673.3	80340.6	61730.1	10729.8	30379.4	65194.2	65985.4	111026	94509.4	68421.4	78887
ornithine	681932	592404	617423	372371	1.73543e+06	1.32905e+06	1678283	1.6491e+06	1.27424e+06	1614552	2.52849e+06	2598662	2.39237e+06	2.40837e+06
p-aminobenzoate	18159.4	11138.1	12150.1	16641.1	28026.6	31860.8	18955.3	42769.6	10471.9	11466.7	47229.8	44948.2	74339.3	69111.4
pantothenate	964471	1.10835e+06	1861705	1.84759e+06	2.28887e+06	2041322	2.38742e+06	2.23243e+06	2.85498e+06	3.1881e+06	2.92585e+06	2.87605e+06	2.84843e+06	2.72245e+06
phenylalanine	169165	159266	193820	164211	523484	525086	687061	609912	805436	850698	556547	606114	630285	553551
Phenyllactic acid	266703	322547	253789	262699	267395	279638	235911	242166	207338	261171	248498	294294	271909	268207
p-hydroxybenzoate	1.47585e+06	2048354	1.70488e+06	1.3615e+06	2921138	2.43109e+06	1.67777e+06	1.76806e+06	2050056	2.19322e+06	2.07095e+06	2.22613e+06	1.66328e+06	1.61549e+06
pyridoxine	29263.1	25324.6	11709.2	10060.7	7255.31	9182.94	14376	11347.6	10565.2	11266	10121.1	15622.1	7950.06	8353.31
Pyroglutamic acid	1488910	1.36391e+06	3.32376e+06	2.19117e+06	3.19886e+06	3.06875e+06	2080486	2.10008e+06	2.48559e+06	2.55055e+06	4663908	3523602	4895770	5.27011e+06
Pyrophosphate	NA	10261	15859.5	9672.34	23718.7	18595	24160.3	17656.4	23526.4	22926.5	23832.5	26059.8	22324.1	33481.6
quinolinate	125478	229596	120657	112723	129408	122904	63768.4	70189.4	89623.7	48060.9	77733.1	57800.6	72404.1	66553.4
ribose-phosphate	65898.1	66670.9	97959.2	43823.4	244625	88849.3	263775	280830	162089	234262	505174	514411	452274	317612
S-adenosyl-L-homoCysteine	19879.7	24553	26616.5	14784	64576.5	23053.8	43463.4	29225.7	38981.2	64788.5	60826.7	65550.2	126718	53957.2
Sedoheptoluse bisphosphate	17028.6	277898	136171	239428	80383	122712	108468	147172	42474.5	40198.1	73531.9	26592.5	85044.6	45893.6
shikimate	38354.1	52231.1	64317.1	21978.3	71435.7	34703	35070.8	115251	56647.2	35534.2	33620.3	51700.7	72970.6	34414.4
shikimate-3-phosphate	19545.4	29869.7	28797.4	24842.3	69540.6	81031.3	27355.8	92052.5	16721.9	25693.1	24296.8	29429.4	22944.9	32649
S-methyl-5'-thioadenosine	58846.7	34630	74139.4	66352.1	138173	138594	117067	118406	122272	124622	64122.1	55877.1	123646	89417
sn-glycerol-3-phosphate	2.27506e+06	2306379	2435352	1.67586e+06	7.81083e+06	6.51739e+06	3.76662e+06	3767467	3.89438e+06	4.22481e+06	7.59561e+06	7.54777e+06	9029601	8.34726e+06
succinate	200746	526857	101969	497505	27169.8	36792.6	454923	294613	1.36514e+06	2126563	1.2927e+06	205831	558934	963230
taurine	187888128	159211984	234930512	186850864	322715232	299797984	283948160	283156832	342212768	374698976	406074912	442472928	390617184	391680768
Taurodeoxycholic acid	10264092	10246768	44095908	23095546	46493324	41822356	21454206	22579078	5.51529e+06	5.36449e+06	3.83088e+06	3.95875e+06	18937062	16061675
threonine	209346	328484	91182.2	107876	160969	339091	221967	134850	340129	458492	171472	148432	319784	790737
trehalose/sucrose	272249	256730	405973	359830	414710	312144	887148	862521	409094	492552	711813	615876	828266	663158
tryptophan	28525.4	50399.8	37809.2	49062.2	198277	186376	116694	120015	141563	126270	121723	116751	167722	140373
tyrosine	137315	116788	194847	189471	491323	380158	283452	255078	235608	250329	160372	191372	236258	245818
UDP-D-glucose	841327	841843	804366	590782	4030076	3.2509e+06	5154047	4.94802e+06	3.72125e+06	4572606	6616542	6.6754e+06	3.64563e+06	3.92378e+06
UDP-N-acetyl-glucosamine	983947	1.12599e+06	1.08146e+06	694781	4475509	3.61105e+06	6.50537e+06	6.41491e+06	5.12163e+06	5.75202e+06	6.73076e+06	6978844	5.92664e+06	5.44886e+06
UMP	924764	742230	1.49644e+06	979763	2.34075e+06	1999481	2.09736e+06	2021220	3.65391e+06	3.96917e+06	3.46279e+06	3722266	3441384	3.73496e+06
uracil	24253	43010.4	27260.7	34508.4	107259	70139.1	58288.1	60224.5	51770.9	55525.7	77151.6	55776.4	40739.4	55364.6
Uric acid	436891	384070	428551	236534	3.07465e+06	2.50974e+06	858080	865101	1.18509e+06	1.25075e+06	880686	982897	2.10366e+06	2330537
uridine	241150	219761	274090	186008	984255	874729	860269	1.04521e+06	426337	461360	796659	780523	484599	388425
valine	11237.5	10815.9	11030	13861.8	47579.1	40379.5	125765	91453.6	54565.2	66618.4	28055.9	18903.7	85610.3	42255.4
xanthine	198036	210975	202223	114352	1.53944e+06	1.28722e+06	290481	305824	304320	310969	384238	412100	995303	912214
